# kSanity: A k-mer based application for precision bacterial strain detection and quantification

**DOI:** 10.1101/2025.09.04.674052

**Authors:** Michael France, Issac Chaudry, Joseph Elsherbini, Jacques Ravel

## Abstract

**Motivation:** Accurate detection and quantification of bacterial strains in clinical samples is necessary to measure their colonization and persistence. Past methods to achieve this relied either on strain-specific qPCR assays, or shotgun metagenomic read mapping approaches. The resident microbial community is a major source of interference in both assays because it can contain conspecific strains bearing similarity to the focal strain(s).

**Results:** We present kSanity, a k-mer based application for the detection and quantification of targeted bacterial strains in shotgun metagenomic data. Because kSanity uses exact string matches between the reads and reference, it is less sensitive to interference by conspecific strains. We test the performance of kSanity using a combination of *in silico* spike-in experiments, and *in vivo* observational data. Our results demonstrate that kSanity provides precise and accurate quantification of targeted bacterial strains, even when they are present at low sequence coverage in the metagenome.

**Availability and implementation:** kSanity is available at: https://github.com/ravel-lab/kSanity
