## Supplementary Table 1 for "kSanity: A k-mer based application for precision bacterial strain detection and quantification"

DataType	Species	FocalStrain	Name	BioProject	AcessionNumber
IsolateWGS	Gvaginalis		strain: ATCC 14019	PRJNA31473	GCF_000159155.2
IsolateWGS	Gvaginalis		strain: HMP9231	PRJNA51067	GCF_000213955.1
IsolateWGS	Gvaginalis		strain: JCM 11026	PRJDB63	GCF_001042655.1
IsolateWGS	Gvaginalis		strain: FDAARGOS_568	PRJNA231221	GCF_003812765.1
IsolateWGS	Gvaginalis		strain: JNFY17	PRJNA761238	GCF_023277565.1
IsolateWGS	Gvaginalis		strain: JNFY14	PRJNA761238	GCF_023277605.1
IsolateWGS	Gvaginalis		strain: JNFY13	PRJNA761238	GCF_023277625.1
IsolateWGS	Gvaginalis		strain: JNFY11	PRJNA761238	GCF_023277645.1
IsolateWGS	Gvaginalis		strain: JNFY9	PRJNA761238	GCF_023277665.1
IsolateWGS	Gvaginalis		strain: JNFY4	PRJNA761238	GCF_023277685.1
IsolateWGS	Gvaginalis		strain: JNFY1	PRJNA761238	GCF_023277725.1
IsolateWGS	Gvaginalis		strain: 1683_1263_1_CBA4	PRJNA1127199	GCF_042038945.1
IsolateWGS	Gvaginalis		strain: P6465	PRJNA1223839	GCF_048585765.1
IsolateWGS	Gvaginalis		strain: ATCC 14018	PRJNA639145	GCF_049262885.1
IsolateWGS	Gvaginalis		strain: DSM 4944	PRJEB16365	GCF_900105405.1
IsolateWGS	Gvaginalis		strain: NCTC10287	PRJEB6403	GCF_900637625.1
IsolateWGS	Gvaginalis		C0003E2	PRJNA797778	tbd
IsolateWGS	Gvaginalis	1	C0016B1	PRJNA797778	tbd
IsolateWGS	Gvaginalis		C0011E4	PRJNA797778	tbd
IsolateWGS	Gvaginalis		C0248A3	PRJNA797778	tbd
IsolateWGS	Lcrispatus		strain: CO3MRSI1	PRJNA499123	GCF_003795065.1
IsolateWGS	Lcrispatus		strain: B4	PRJNA645741	GCF_013456995.1
IsolateWGS	Lcrispatus		strain: 1D	PRJNA597131	GCF_013487905.1
IsolateWGS	Lcrispatus		strain: PRL2021	PRJNA641638	GCF_016767795.1
IsolateWGS	Lcrispatus		strain: ATCC 33820	PRJNA716945	GCF_018987235.1
IsolateWGS	Lcrispatus		strain: Lc1226	PRJNA761982	GCF_020042125.1
IsolateWGS	Lcrispatus		strain: lc83	PRJNA657456	GCF_021278925.1
IsolateWGS	Lcrispatus		strain: lc31	PRJNA657456	GCF_021278945.1
IsolateWGS	Lcrispatus		strain: M247	PRJNA782912	GCF_026740115.1
IsolateWGS	Lcrispatus		strain: Lcr-MH175	PRJNA910240	GCF_027271175.1
IsolateWGS	Lcrispatus		strain: VSI04	PRJNA934404	GCF_029011155.1
IsolateWGS	Lcrispatus		strain: VSI17	PRJNA934404	GCF_029011595.1
IsolateWGS	Lcrispatus		strain: VSI08	PRJNA934404	GCF_029011765.1
IsolateWGS	Lcrispatus		strain: M247_Siena	PRJNA594001	GCF_048541565.1
IsolateWGS	Lcrispatus	1	C0006A1	PRJNA797778	GCF_027152885.1
IsolateWGS	Lcrispatus		C0020A1	PRJNA797778	GCF_027160225.1
IsolateWGS	Lcrispatus		C0124A1	PRJNA797778	GCF_027158925.1
IsolateWGS	Lcrispatus		C0227A1	PRJNA797778	tbd
IsolateWGS	Liners		strain: LI335	PRJNA579408	GCF_009556455.1
IsolateWGS	Liners		strain: KY	PRJNA603871	GCF_010748955.1
IsolateWGS	Liners		strain: C0094A1	PRJNA608123	GCF_011058695.1
IsolateWGS	Liners		strain: C0059G1	PRJNA608123	GCF_011058715.1
IsolateWGS	Liners		strain: C0011D1	PRJNA608123	GCF_011058735.1
IsolateWGS	Liners		strain: C0210C1	PRJNA608123	GCF_011058755.1
IsolateWGS	Liners	1	strain: C0322A1	PRJNA608123	GCF_011058775.1
IsolateWGS	Liners		strain: C0254C1	PRJNA608123	GCF_011058795.1
IsolateWGS	Liners		strain: E3_1733.1310.1_CBA1	PRJNA1127199	GCF_043002695.1
IsolateWGS	Liners		strain: UP11_143_D	PRJNA1127199	GCF_043003265.1
IsolateWGS	Liners		strain: Liners_2503_V10-0	PRJNA1127199	GCF_043003935.1
IsolateWGS	Liners		strain: 0998_735_1_CBA_90B_S800	PRJNA1127199	GCF_043004745.1
IsolateWGS	Liners		strain: 0809_588_1_1_MRS1	PRJNA1127199	GCF_043005555.1
Metagenome	Gvaginalis		MG_176887	PRJNA797778	SAMN25037441
Metagenome	Gvaginalis		MG_185475	PRJNA797778	SAMN25037462
Metagenome	Gvaginalis	1	MG_193970	PRJNA797778	SAMN25037480
Metagenome	Gvaginalis	1	MG_193866	PRJNA797778	SAMN25037478
Metagenome	Gvaginalis	1	MG_193930	PRJNA797778	SAMN25037479
Metagenome	Gvaginalis	1	MG_194058	PRJNA797778	SAMN25037481
Metagenome	Gvaginalis	1	MG_194122	PRJNA797778	SAMN25037482
Metagenome	Gvaginalis		MG_198237	PRJNA797778	SAMN25037489
Metagenome	Gvaginalis		MG_205081	PRJNA797778	SAMN25037498
Metagenome	Gvaginalis		MG_222388	PRJNA797778	SAMN25037538
Metagenome	Lcrispatus		MG_183668	PRJNA797778	SAMN25037366
Metagenome	Lcrispatus		MG_114717	PRJNA797778	SAMN25037378
Metagenome	Lcrispatus		MG_113357	PRJNA797778	SAMN25037399
Metagenome	Lcrispatus		MG_256775	PRJNA797778	SAMN25037408
Metagenome	Lcrispatus	1	MG_210473	PRJNA797778	SAMN25037518
Metagenome	Lcrispatus	1	MG_210545	PRJNA797778	SAMN25037519
Metagenome	Lcrispatus	1	MG_210601	PRJNA797778	SAMN25037520
Metagenome	Lcrispatus	1	MG_210665	PRJNA797778	SAMN25037521
Metagenome	Lcrispatus	1	MG_210721	PRJNA797778	SAMN25037522
Metagenome	Lcrispatus		MG_199095	PRJNA797778	SAMN25037371
Metagenome	Liners		MG_114141	PRJNA797778	SAMN25037374
Metagenome	Liners	1	MG_253574	PRJNA797778	SAMN25037404
Metagenome	Liners	1	MG_253682	PRJNA797778	SAMN25037406
Metagenome	Liners	1	MG_253534	PRJNA797778	SAMN25037403
Metagenome	Liners	1	MG_253630	PRJNA797778	SAMN25037405
Metagenome	Liners	1	MG_253759	PRJNA797778	SAMN25037407
Metagenome	Liners		MG_181871	PRJNA797778	SAMN25037426
Metagenome	Liners		MG_219018	PRJNA797778	SAMN25037528
Metagenome	Liners		MG_222717	PRJNA797778	SAMN25037543
Metagenome	Liners		MG_175228	PRJNA797778	SAMN25037418
